# Genetic insights into Iron Age Saka culture: Ancient DNA analysis of the Boz-Barmak burial ground, Kyrgyzstan

**DOI:** 10.1101/2025.11.03.686206

**Authors:** Aigerim Rymbekova, Pere Gelabert, Alejandro Llanos-Lizcano, Kaaviya Balakrishnan, Michelle Hämmerle, Olivia Cheronet, Aida Abdykanova, Keldibek Kasymkulov, Michelle Hrivnyak, Jacqueline T. Eng, Ron Pinhasi, Martin Kuhlwilm

## Abstract

The nomadic cultures of the Iron Age played an important role in shaping the genetic and cultural landscape of Eurasian populations. Yet despite its key geographical location, the Central Eurasian region remains underrepresented in ancient DNA studies of humans. We address this gap through genomic analysis of 12 individuals from the Boz-Barmak burial site in Kyrgyzstan associated with Saka pastoralists (4th-2nd centuries BCE), 9 of which yielded low-coverage genomes. Genetic clustering analysis placed these individuals within the genetic variation of ancient and modern Central Eurasian and Siberian populations. We found no evidence of first-degree relatives in a kinship analysis, however a network of second- and third-degree relationships seems to be present. Notably, all male individuals share the same Y-chromosomal haplotype, common in present-day Kyrgyz and Tajik groups, while mitochondrial DNA showed comparably high diversity, with distinct haplogroups observed across the analysed individuals. These findings are in line with archaeological and ethnographic evidence of patrilocality in Early Iron Age Saka, where male lineages remained stable across generations, while female mobility contributed to genetic diversity. Our study complements our understanding of the interplay between kinship, social organization and population history in nomadic cultures.
