## Supplementary Table 3 for "Genetic insights into Iron Age Saka culture: Ancient DNA analysis of the Boz-Barmak burial ground, Kyrgyzstan"

### Sheet: Sheet1
Target	SNPs overlapped with 1240k	Sources (S1;S2)	S1 coefficient	S2 coefficient	P-value	SSE	P-value>0.05?
BBK1	148930	Moldova_Cimmerian.SG;Russia_EIA_Sargatka_IA.AG	0.087	0.913	0.499863	0.49	No
BBK1	145934	Moldova_Cimmerian.SG;Tajikistan_BA_DashtiKozy.AG	1.038	-0.038	0.141795	0.079	No
BBK1	105206	Bulgaria_LIA.AG; Tajikistan_BA_DashtiKozy.AG	-3.165	4.165	0	1.648	No
BBK1	100297	Bulgaria_LIA.AG; Turkmenistan_Gonur_BA_1.AG	2.94	-1.94	0	2.096	No
BBK1	233205	Kazakhstan_Tasmola_EIA.AG	1	NA	0	0	No
BBK1	195145	Kazakhstan_Tasmola_EIA.AG; Turkmenistan_Gonur_BA_1.AG	0.82	0.18	0.01	0.028	No
BBK1	199314	Kazakhstan_Tasmola_EIA.AG; Tajikistan_BA_DashtiKozy.AG	0.74	0.26	0.161	0.035	Yes
BBK1	94929	Kazakhstan_Tasmola_EIA.AG;Bulgaria_LIA.AG	0.8	0.2	0.1	0.035	Yes
BBK1	139050	Kazakhstan_Tasmola_EIA.AG;Moldova_Cimmerian.SG	0.3	0.7	0.284	0.16	No
BBK1	200558	Moldova_Cimmerian.SG	1	NA	0.188	0	Yes
BBK1	139675	Moldova_Cimmerian.SG; Turkmenistan_Gonur_BA_1.AG	0.95	0.05	0.123	0.05	No
BBK1	262028	Russia_EIA_Sargatka_IA.AG	1	NA	0.16	0	Yes
BBK1	101224	Russia_EIA_Sargatka_IA.AG; Bulgaria_LIA.AG	0.937	0.063	0.380277	0.044	Yes
BBK1	211043	Russia_EIA_Sargatka_IA.AG; Tajikistan_BA_DashtiKozy.AG	0.958	0.042	0.086189	0.05	No
BBK1	205564	Russia_EIA_Sargatka_IA.AG; Turkmenistan_Gonur_BA_1.AG	0.904	0.096	0.653148	0.032	Yes
BBK10.1	86368	Moldova_Cimmerian.SG;Russia_EIA_Sargatka_IA.AG	-0.192	1.192	0.284484	0.43	No
BBK10.1	84444	Moldova_Cimmerian.SG;Tajikistan_BA_DashtiKozy.AG	1.076	-0.076	0.030633	0.099	No
BBK10.1	60560	Bulgaria_LIA.AG; Tajikistan_BA_DashtiKozy.AG	-2.545	3.545	0	2.856	No
BBK10.1	57586	Bulgaria_LIA.AG; Turkmenistan_Gonur_BA_1.AG	1.458	-0.458	0	2.616	No
BBK10.1	133439	Kazakhstan_Tasmola_EIA.AG	1	NA	0	0	No
BBK10.1	110954	Kazakhstan_Tasmola_EIA.AG; Turkmenistan_Gonur_BA_1.AG	0.8	0.2	0.017	0.032	No
BBK10.1	113398	Kazakhstan_Tasmola_EIA.AG; Tajikistan_BA_DashtiKozy.AG	0.76	0.24	0.003	0.04	No
BBK10.1	54341	Kazakhstan_Tasmola_EIA.AG;Bulgaria_LIA.AG	0.8	0.2	0.137	0.044	Yes
BBK10.1	80280	Kazakhstan_Tasmola_EIA.AG;Moldova_Cimmerian.SG	0.29	0.71	0.036	0.16	No
BBK10.1	116727	Moldova_Cimmerian.SG	1	NA	0.021	0	No
BBK10.1	80859	Moldova_Cimmerian.SG; Turkmenistan_Gonur_BA_1.AG	0.92	0.08	0.046	0.056	No
BBK10.1	150417	Russia_EIA_Sargatka_IA.AG	1	NA	0.155	0	Yes
BBK10.1	58130	Russia_EIA_Sargatka_IA.AG; Bulgaria_LIA.AG	0.945	0.05	0.781389	0.049	Yes
BBK10.1	120594	Russia_EIA_Sargatka_IA.AG; Tajikistan_BA_DashtiKozy.AG	0.972	0.028	0.047849	0.054	No
BBK10.1	117416	Russia_EIA_Sargatka_IA.AG; Turkmenistan_Gonur_BA_1.AG	0.883	0.117	0.98488	0.035	Yes
BBK11	148703	Moldova_Cimmerian.SG;Russia_EIA_Sargatka_IA.AG	1.466	-0.466	0.08328	1.789	No
BBK11	145560	Moldova_Cimmerian.SG;Tajikistan_BA_DashtiKozy.AG	1.063	-0.063	0.067636	0.077	No
BBK11	104632	Bulgaria_LIA.AG; Tajikistan_BA_DashtiKozy.AG	-1.721	2.721	0	2.529	No
BBK11	99869	Bulgaria_LIA.AG; Turkmenistan_Gonur_BA_1.AG	1.066	-0.066	0	0.699	No
BBK11	233071	Kazakhstan_Tasmola_EIA.AG	1	NA	0	0	No
BBK11	194487	Kazakhstan_Tasmola_EIA.AG; Turkmenistan_Gonur_BA_1.AG	0.74	0.26	0.002	0.027	No
BBK11	198718	Kazakhstan_Tasmola_EIA.AG; Tajikistan_BA_DashtiKozy.AG	0.69	0.31	0	0.037	No
BBK11	94454	Kazakhstan_Tasmola_EIA.AG;Bulgaria_LIA.AG	0.72	0.28	0.02	0.036	No
BBK11	138736	Kazakhstan_Tasmola_EIA.AG;Moldova_Cimmerian.SG	-0.06	1.064	0.014	0.26	No
BBK11	200625	Moldova_Cimmerian.SG	1	NA	0.022	0	No
BBK11	139461	Moldova_Cimmerian.SG; Turkmenistan_Gonur_BA_1.AG	0.84	0.16	0.358	0.045	Yes
BBK11	261504	Russia_EIA_Sargatka_IA.AG	1	NA	0	0	No
BBK11	100566	Russia_EIA_Sargatka_IA.AG; Bulgaria_LIA.AG	0.856	0.144	0.014304	0.044	No
BBK11	210465	Russia_EIA_Sargatka_IA.AG; Tajikistan_BA_DashtiKozy.AG	0.885	0.115	0	0.051	No
BBK11	205095	Russia_EIA_Sargatka_IA.AG; Turkmenistan_Gonur_BA_1.AG	0.81	0.19	0.04099	0.031	No
BBK12	101457	Moldova_Cimmerian.SG;Russia_EIA_Sargatka_IA.AG	113752	-113751	0.572434	63742.2	No
BBK12	99786	Moldova_Cimmerian.SG;Tajikistan_BA_DashtiKozy.AG	1.136	-0.136	0.126108	0.092	No
BBK12	71972	Bulgaria_LIA.AG; Tajikistan_BA_DashtiKozy.AG	-1.472	2.472	0	4.128	No
BBK12	68628	Bulgaria_LIA.AG; Turkmenistan_Gonur_BA_1.AG	0.402	0.598	0	0.476	No
BBK12	156057	Kazakhstan_Tasmola_EIA.AG	1	NA	0	0	No
BBK12	131721	Kazakhstan_Tasmola_EIA.AG; Turkmenistan_Gonur_BA_1.AG	0.76	0.24	0.002	0.03	No
BBK12	134480	Kazakhstan_Tasmola_EIA.AG; Tajikistan_BA_DashtiKozy.AG	0.74	0.26	0	0.039	No
BBK12	64888	Kazakhstan_Tasmola_EIA.AG;Bulgaria_LIA.AG	0.76	0.24	0.243	0.039	Yes
BBK12	94557	Kazakhstan_Tasmola_EIA.AG;Moldova_Cimmerian.SG	0.05	0.95	0.054	0.25	No
BBK12	136186	Moldova_Cimmerian.SG	1	NA	0.084	0	Yes
BBK12	95466	Moldova_Cimmerian.SG; Turkmenistan_Gonur_BA_1.AG	0.88	0.12	0.199	0.053	No
BBK12	175088	Russia_EIA_Sargatka_IA.AG	1	NA	0.0001	0	No
BBK12	69057	Russia_EIA_Sargatka_IA.AG; Bulgaria_LIA.AG	0.876	0.124	0.014399	0.05	No
BBK12	142617	Russia_EIA_Sargatka_IA.AG; Tajikistan_BA_DashtiKozy.AG	0.98	0.02	9e-06	0.055	No
BBK12	138723	Russia_EIA_Sargatka_IA.AG; Turkmenistan_Gonur_BA_1.AG	0.827	0.173	0.083738	0.034	Yes
BBK14	79110	Moldova_Cimmerian.SG;Russia_EIA_Sargatka_IA.AG	0.047	0.953	0.243305	0.265	No
BBK14	77333	Moldova_Cimmerian.SG;Tajikistan_BA_DashtiKozy.AG	1.043	-0.043	0.006576	0.09	No
BBK14	55552	Bulgaria_LIA.AG; Tajikistan_BA_DashtiKozy.AG	-1.604	2.604	0	1.548	No
BBK14	53049	Bulgaria_LIA.AG; Turkmenistan_Gonur_BA_1.AG	1.772	-0.772	0	1.718	No
BBK14	122121	Kazakhstan_Tasmola_EIA.AG	1	NA	0	0	No
BBK14	101836	Kazakhstan_Tasmola_EIA.AG; Turkmenistan_Gonur_BA_1.AG	0.87	0.13	0	0.032	No
BBK14	103883	Kazakhstan_Tasmola_EIA.AG; Tajikistan_BA_DashtiKozy.AG	0.78	0.22	0.149	0.038	Yes
BBK14	50021	Kazakhstan_Tasmola_EIA.AG;Bulgaria_LIA.AG	0.84	0.16	0.02	0.043	No
BBK14	73523	Kazakhstan_Tasmola_EIA.AG;Moldova_Cimmerian.SG	0.3	0.7	0.18	0.25	No
BBK14	106584	Moldova_Cimmerian.SG	1	NA	0.016	0	No
BBK14	74040	Moldova_Cimmerian.SG; Turkmenistan_Gonur_BA_1.AG	0.97	0.03	0.015	0.066	No
BBK14	137706	Russia_EIA_Sargatka_IA.AG	1	NA	0.95	0	Yes
BBK14	53587	Russia_EIA_Sargatka_IA.AG; Bulgaria_LIA.AG	1.015	-0.015	0.555708	0.052	No
BBK14	110418	Russia_EIA_Sargatka_IA.AG; Tajikistan_BA_DashtiKozy.AG	0.994	0.006	0.867334	0.051	No
BBK14	107599	Russia_EIA_Sargatka_IA.AG; Turkmenistan_Gonur_BA_1.AG	0.964	0.036	0.842653	0.036	Yes
BBK15	114745	Moldova_Cimmerian.SG;Russia_EIA_Sargatka_IA.AG	204.164	-203.164	0.208676	48.138	No
BBK15	112643	Moldova_Cimmerian.SG;Tajikistan_BA_DashtiKozy.AG	1.151	-0.151	0.177026	0.09	No
BBK15	80841	Bulgaria_LIA.AG; Tajikistan_BA_DashtiKozy.AG	-2.16	3.16	0	1.167	No
BBK15	76882	Bulgaria_LIA.AG; Turkmenistan_Gonur_BA_1.AG	-1.488	2.488	0	7.267	No
BBK15	177706	Kazakhstan_Tasmola_EIA.AG	1	NA	0	0	No
BBK15	148634	Kazakhstan_Tasmola_EIA.AG; Turkmenistan_Gonur_BA_1.AG	0.83	0.17	0.025	0.03	No
BBK15	151904	Kazakhstan_Tasmola_EIA.AG; Tajikistan_BA_DashtiKozy.AG	0.8	0.2	0.002	0.037	No
BBK15	72635	Kazakhstan_Tasmola_EIA.AG;Bulgaria_LIA.AG	0.81	0.19	0.027	0.039	No
BBK15	106624	Kazakhstan_Tasmola_EIA.AG;Moldova_Cimmerian.SG	0.42	0.58	0.1	0.21	No
BBK15	155231	Moldova_Cimmerian.SG	1	NA	0.044	0	No
BBK15	107602	Moldova_Cimmerian.SG; Turkmenistan_Gonur_BA_1.AG	0.95	0.05	0.088	0.052	No
BBK15	200187	Russia_EIA_Sargatka_IA.AG	1	NA	0.087	0	Yes
BBK15	77554	Russia_EIA_Sargatka_IA.AG; Bulgaria_LIA.AG	0.962	0.038	0.202646	0.045	Yes
BBK15	161329	Russia_EIA_Sargatka_IA.AG; Tajikistan_BA_DashtiKozy.AG	1.013	-0.013	0.019096	0.05	No
BBK15	157118	Russia_EIA_Sargatka_IA.AG; Turkmenistan_Gonur_BA_1.AG	0.901	0.099	0.199274	0.034	Yes
BBK6	96313	Moldova_Cimmerian.SG;Russia_EIA_Sargatka_IA.AG	-0.301	1.301	0.529538	0.734	No
BBK6	94690	Moldova_Cimmerian.SG;Tajikistan_BA_DashtiKozy.AG	0.966	0.034	0.024899	0.086	No
BBK6	68754	Bulgaria_LIA.AG; Tajikistan_BA_DashtiKozy.AG	-1.663	2.663	0	0.952	No
BBK6	65423	Bulgaria_LIA.AG; Turkmenistan_Gonur_BA_1.AG	1.974	-0.974	0	1.774	No
BBK6	149006	Kazakhstan_Tasmola_EIA.AG	1	NA	0	0	No
BBK6	125104	Kazakhstan_Tasmola_EIA.AG; Turkmenistan_Gonur_BA_1.AG	0.8	0.2	0.004	0.03	No
BBK6	127816	Kazakhstan_Tasmola_EIA.AG; Tajikistan_BA_DashtiKozy.AG	0.72	0.28	0.045	0.04	No
BBK6	61839	Kazakhstan_Tasmola_EIA.AG;Bulgaria_LIA.AG	0.79	0.21	0.33	0.039	Yes
BBK6	89572	Kazakhstan_Tasmola_EIA.AG;Moldova_Cimmerian.SG	0.12	0.88	0.028	0.23	No
BBK6	130030	Moldova_Cimmerian.SG	1	NA	0.042	0	No
BBK6	90547	Moldova_Cimmerian.SG; Turkmenistan_Gonur_BA_1.AG	0.89	0.11	0.042	0.05	No
BBK6	167786	Russia_EIA_Sargatka_IA.AG	1	NA	0.322	0	Yes
BBK6	65936	Russia_EIA_Sargatka_IA.AG; Bulgaria_LIA.AG	0.943	0.057	0.953177	0.045	Yes
BBK6	135719	Russia_EIA_Sargatka_IA.AG; Tajikistan_BA_DashtiKozy.AG	0.936	0.064	0.241928	0.054	No
BBK6	131917	Russia_EIA_Sargatka_IA.AG; Turkmenistan_Gonur_BA_1.AG	0.908	0.092	0.558687	0.033	Yes
BBObj2	98577	Moldova_Cimmerian.SG;Russia_EIA_Sargatka_IA.AG	-21.206	22.206	0.254448	3.405	No
BBObj2	97170	Moldova_Cimmerian.SG;Tajikistan_BA_DashtiKozy.AG	1.009	-0.009	0.065475	0.084	No
BBObj2	70336	Bulgaria_LIA.AG; Tajikistan_BA_DashtiKozy.AG	-2.32	3.32	0	4.108	No
BBObj2	67072	Bulgaria_LIA.AG; Turkmenistan_Gonur_BA_1.AG	1.738	-0.738	0	0.461	No
BBObj2	152767	Kazakhstan_Tasmola_EIA.AG	1	NA	0	0	No
BBObj2	128423	Kazakhstan_Tasmola_EIA.AG; Turkmenistan_Gonur_BA_1.AG	0.8	0.2	0	0.029	No
BBObj2	131121	Kazakhstan_Tasmola_EIA.AG; Tajikistan_BA_DashtiKozy.AG	0.7	0.3	0.039	0.038	No
BBObj2	63111	Kazakhstan_Tasmola_EIA.AG;Bulgaria_LIA.AG	0.75	0.25	0.7	0.041	Yes
BBObj2	91665	Kazakhstan_Tasmola_EIA.AG;Moldova_Cimmerian.SG	0.14	0.86	0.178	0.22	No
BBObj2	133010	Moldova_Cimmerian.SG	1	NA	0.227	0	Yes
BBObj2	92866	Moldova_Cimmerian.SG; Turkmenistan_Gonur_BA_1.AG	0.93	0.07	0.052	0.053	No
BBObj2	172115	Russia_EIA_Sargatka_IA.AG	1	NA	0.087	0	Yes
BBObj2	67376	Russia_EIA_Sargatka_IA.AG; Bulgaria_LIA.AG	0.878	0.122	0.672583	0.05	No
BBObj2	139223	Russia_EIA_Sargatka_IA.AG; Tajikistan_BA_DashtiKozy.AG	0.911	0.089	0.060277	0.05	No
BBObj2	135607	Russia_EIA_Sargatka_IA.AG; Turkmenistan_Gonur_BA_1.AG	0.893	0.107	0.455338	0.033	Yes
