## Supplementary Table 4 for "Genetic insights into Iron Age Saka culture: Ancient DNA analysis of the Boz-Barmak burial ground, Kyrgyzstan"

### Sheet: Kraken2 Output
Organism	Domain	Taxonomic level	BBK15_Number_of_Fragments	BBK15_Minimizers	BBK15_Unique_Minimizers	BBK102_Number_of_Fragments	BBK102_Minimizers	BBK102_Unique_Minimizers	BBK1_Number_of_Fragments	BBK1_Minimizers	BBK1_Unique_Minimizers	BBObj2_Number_of_Fragments	BBObj2_Minimizers	BBObj2_Unique_Minimizers	BBK101_Number_of_Fragments	BBK101_Minimizers	BBK101_Unique_Minimizers	BBK11_Number_of_Fragments	BBK11_Minimizers	BBK11_Unique_Minimizers	BBK9_Number_of_Fragments	BBK9_Minimizers	BBK9_Unique_Minimizers	BBK12_Number_of_Fragments	BBK12_Minimizers	BBK12_Unique_Minimizers	BBK6_Number_of_Fragments	BBK6_Minimizers	BBK6_Unique_Minimizers	BBK14_Number_of_Fragments	BBK14_Minimizers	BBK14_Unique_Minimizers
Acinetobacter baumannii	Bacteria	Species	309	835	476	178	553	140	48	437	329	177	555	224	62	395	244	67	537	392	99	692	235	91	586	336	214	896	423	257	644	299
Actinomyces gerencseriae	Bacteria	Species	33	69	11	1	5	1	0	0	0	6	9	1	6	24	2	0	0	0	1	3	1	0	0	0	0	0	0	10	33	2
Aggregatibacter actinomycetemcomitans	Bacteria	species	41	132	70	15	66	24	5	75	43	17	59	30	18	99	50	6	60	45	54	425	51	18	94	52	62	319	104	19	64	38
Aggregatibacter aphrophilus	Bacteria	Species	46	104	59	2	130	23	5	40	32	3	29	18	9	76	59	7	36	26	4	48	36	11	68	32	24	130	54	29	80	35
Aggregatibacter segnis	Bacteria	Species	5	8	7	1	9	9	0	8	6	6	13	5	3	17	13	0	7	7	0	7	6	3	17	8	3	18	15	8	19	11
Alphapapillomavirus	Virus	Genus	0	114	66	0	11	7	0	153	71	0	141	71	0	59	31	0	147	88	0	16	8	0	66	42	0	77	42	0	103	56
Alphatorquevirus	Virus	Genus	0	17	7	0	3	3	0	7	7	0	0	0	0	4	3	0	10	4	0	6	4	0	16	8	0	32	8	0	9	6
Anaplasma phagocytophilum	Bacteria	Species	22	58	48	10	37	12	1	42	34	7	18	18	5	32	16	0	26	24	4	60	23	3	54	33	15	52	38	15	37	23
Aspergillus fumigatus	Fungi	Species	218	521	261	88	576	144	35	297	207	127	327	173	112	897	318	69	289	202	179	1704	219	77	477	254	276	589	274	265	502	241
Babesia microti	Bacteria	Species	40	143	86	1	32	25	16	98	79	17	71	44	28	207	70	24	128	86	51	298	38	8	104	73	37	108	76	29	110	77
Bacillus anthracis	Bacteria	Species	25	79	45	6	46	15	0	14	12	2	16	6	1	28	16	57	259	143	2	32	13	10	50	35	17	50	24	5	28	14
Bacillus cereus	Bacteria	Species	386	1243	595	139	745	237	89	739	521	158	640	330	86	635	352	149	861	606	69	477	238	145	1013	535	146	891	486	255	676	371
Bacteroides fragilis	Bacteria	Species	173	508	279	39	293	94	35	303	224	61	239	140	32	350	174	28	246	181	48	670	140	34	316	206	73	397	223	165	487	201
Bartonella bacilliformis	Bacteria	Species	28	71	17	0	11	6	0	20	16	14	32	17	27	115	15	2	36	22	36	232	9	5	28	17	9	53	25	19	39	20
Bartonella henselae	Bacteria	Species	29	67	36	3	15	7	15	72	29	40	127	15	12	65	26	10	64	30	6	25	11	13	161	24	8	60	26	25	49	24
Bartonella quintana	Bacteria	Species	15	43	30	4	11	8	3	35	27	15	39	22	10	39	15	3	32	21	0	26	14	3	40	23	16	87	20	17	41	20
Bartonella rochalimae	Bacteria	Species	0	0	0	0	0	0	0	2	2	0	2	2	0	1	1	0	0	0	0	0	0	0	0	0	0	1	1	0	0	0
Betapapillomavirus	Virus	Species	0	1	1	0	9	1	0	7	5	0	0	0	0	5	5	0	5	4	0	1	1	0	3	3	0	0	0	0	7	3
Blastomyces dermatitidis	Fungi	Species	0	167	60	0	41	32	0	205	54	0	214	58	0	157	63	0	249	56	0	98	39	0	340	63	0	159	65	1	321	63
Bordetella bronchiseptica	Bacteria	Species	178	505	203	267	1394	186	16	63	47	132	301	94	49	350	165	10	118	48	124	889	190	88	512	178	455	2045	412	378	883	173
Bordetella parapertussis	Bacteria	Species	49	117	36	4	61	24	0	3	3	16	142	17	8	77	26	0	3	3	39	136	29	18	108	29	7	191	56	40	85	25
Bordetella pertussis	Bacteria	Species	96	232	80	63	329	53	5	23	14	22	74	24	31	176	56	5	22	19	92	525	71	15	82	41	62	266	107	45	179	50
Borrelia duttonii	Bacteria	Species	1	12	9	0	2	2	0	9	8	0	19	9	0	10	7	0	10	7	0	9	4	0	6	5	0	3	3	0	6	5
Borrelia recurrentis	Bacteria	Species	0	1	1	0	2	2	0	3	3	0	5	4	0	2	1	0	3	3	0	2	2	0	2	2	0	7	5	0	1	1
Borreliella afzelii	Bacteria	Species	18	35	14	0	5	3	1	35	24	4	18	11	0	20	17	1	29	23	2	5	4	1	20	18	4	20	17	3	18	15
Borreliella burgdorferi	Bacteria	Species	12	50	23	3	14	7	1	43	17	4	31	14	4	13	8	2	49	26	2	12	7	3	39	17	1	31	18	12	43	18
Borreliella garinii	Bacteria	Species	34	80	36	9	37	14	4	57	33	7	30	19	12	84	24	8	50	39	43	234	16	10	57	34	5	61	26	9	42	26
Brucella abortus	Bacteria	Species	1	13	5	5	14	5	0	5	4	3	9	5	0	10	10	1	8	8	1	5	5	3	30	6	11	56	28	15	44	10
Brucella melitensis	Bacteria	Species	6	9	8	2	10	8	2	3	1	2	11	8	4	12	9	0	4	4	1	18	8	1	7	6	11	53	29	5	11	10
Brucella microti	Bacteria	Species	0	0	0	0	0	0	0	0	0	0	1	1	0	0	0	0	1	1	0	2	1	0	4	2	0	4	2	0	1	1
Brucella ovis	Bacteria	Species	1	3	3	0	2	1	0	1	1	0	2	2	0	4	4	0	1	1	0	7	4	0	5	1	0	52	9	0	2	2
Brucella suis	Bacteria	Species	4	13	10	0	11	9	0	4	4	1	8	6	0	22	17	0	2	2	1	20	10	0	28	10	8	60	25	2	50	7
Brucellaceae	Bacteria	Family	6	5913	1778	0	5736	958	0	960	619	0	3067	1007	0	4061	1554	0	826	519	0	7742	1673	1	3318	1450	15	20098	5963	6	4965	1344
Burkholderia cepacia	Bacteria	Species	1182	2955	1108	1068	7393	915	54	333	191	735	2022	510	428	3093	876	61	353	226	881	6199	1063	407	2739	855	749	3817	1273	1835	4970	835
Burkholderia mallei	Bacteria	Species	22	39	19	10	126	20	0	1	1	8	18	12	1	15	10	0	3	2	7	52	21	10	36	13	7	41	25	13	21	14
Burkholderia pseudomallei	Bacteria	Species	598	1561	589	446	4050	505	52	333	150	374	902	271	256	1588	466	42	263	130	491	3386	584	281	1418	479	428	2214	730	956	2641	480
Campylobacter jejuni	Bacteria	Species	59	222	133	19	135	40	19	206	162	39	181	95	8	119	91	22	232	162	12	128	60	25	218	132	46	250	116	50	175	104
Candidatus Protochlamydia naegleriophila	Bacteria	Species	23	58	38	3	31	19	3	26	22	23	45	20	5	35	28	8	46	35	12	56	27	11	51	30	12	62	38	14	44	24
Capnocytophaga	Bacteria	Genus	87	983	610	22	732	207	27	772	599	25	682	366	18	775	517	22	696	506	18	1531	319	22	832	527	67	1647	801	62	1009	615
Capnocytophaga canimorsus	Bacteria	Species	49	147	74	9	52	16	10	108	75	51	112	42	19	131	50	12	103	68	47	246	35	21	144	74	61	256	127	97	226	97
Capnocytophaga cynodegmi	Bacteria	Species	21	49	32	4	19	12	4	45	36	4	27	19	1	25	23	3	35	26	2	17	14	6	52	36	22	97	42	21	48	27
Capnocytophaga haemolytica	Bacteria	Species	28	72	47	2	39	16	5	34	28	18	44	26	3	42	24	8	42	33	5	74	19	4	28	23	20	95	44	16	50	36
Capnocytophaga leadbetteri	Bacteria	Species	8	24	20	0	11	10	3	23	18	6	27	16	1	17	12	6	24	13	3	19	10	3	17	15	15	58	29	11	31	23
Capnocytophaga sputigena	Bacteria	Species	44	97	66	9	38	20	15	84	78	16	59	32	16	131	94	5	58	44	79	262	32	6	60	53	18	130	73	47	95	58
Capnocytophaga stomatis	Bacteria	Species	13	56	38	0	14	12	4	61	47	3	35	20	3	38	27	3	57	39	4	40	16	8	60	39	37	136	59	16	53	37
Cardiobacterium hominis	Bacteria	Species	65	170	113	166	672	101	3	27	25	51	138	52	29	147	86	6	37	27	42	337	104	29	254	69	92	455	159	66	172	84
Cardiobacterium valvarum	Bacteria	Species	0	0	0	0	0	0	0	0	0	0	0	0	0	0	0	0	0	0	0	0	0	0	0	0	0	0	0	0	0	0
Chlamydia abortus	Bacteria	Species	5	22	19	0	12	7	0	21	16	13	27	15	4	11	8	2	27	16	8	21	8	4	36	22	2	27	17	14	33	16
Chlamydia caviae	Bacteria	Species	0	13	13	0	6	2	0	11	6	0	4	4	0	5	5	0	18	12	0	7	5	0	16	15	0	8	7	0	16	9
Chlamydia felis	Bacteria	Species	0	20	17	0	3	2	0	23	18	0	18	11	0	17	11	0	23	14	0	22	10	0	15	15	0	30	11	0	18	12
Chlamydia muridarum	Bacteria	Species	4	8	4	0	0	0	0	3	3	0	0	0	0	2	2	0	1	1	0	1	1	1	3	3	0	1	1	1	4	2
Chlamydia pecorum	Bacteria	Species	7	30	11	11	117	6	1	13	11	2	9	5	1	13	13	0	7	7	3	13	7	3	19	18	5	38	9	4	10	9
Chlamydia pneumoniae	Bacteria	Species	8	23	15	2	14	7	4	38	24	4	16	11	3	22	14	1	23	15	0	8	4	10	50	21	2	18	14	7	16	12
Chlamydia psittaci	Bacteria	Species	2	5	5	3	140	6	1	7	7	1	7	4	0	15	10	0	13	12	0	8	4	1	9	8	0	6	5	2	13	8
Chlamydia trachomatis	Bacteria	Species	1	14	11	12	17	4	4	17	14	2	11	8	0	12	12	0	12	10	1	7	5	1	11	11	4	44	9	4	13	12
Clostridium perfringens	Bacteria	Species	690	2289	1061	238	962	375	92	866	671	699	2291	808	74	514	321	107	838	600	291	1230	625	1399	5642	1224	301	1308	698	269	798	550
Clostridium sporogenes	Bacteria	Species	237	590	283	176	587	202	22	195	138	234	647	231	6	86	61	45	234	156	89	352	188	475	1616	341	100	362	192	108	249	158
Coccidioides immitis	Fungi	Species	0	133	65	0	42	30	0	88	50	40	309	82	8	140	83	0	105	58	0	81	45	0	130	62	1	95	64	0	113	45
Coccidioides posadasii	Fungi	Species	0	215	150	0	285	73	0	245	176	1	517	213	9	270	173	0	229	145	0	181	109	0	374	165	1	354	198	2	472	147
Corynebacterium diphtheriae	Bacteria	Species	240	569	240	166	1144	116	12	104	76	171	463	105	51	421	135	18	93	75	86	710	173	100	426	150	254	901	246	382	1104	189
Cowpox virus	Virus	Species	4	9	9	1	2	2	3	10	7	4	9	6	1	7	3	2	9	6	0	2	2	0	5	5	0	3	3	2	3	3
Coxiella burnetii	Bacteria	Species	43	124	53	2	21	15	2	32	23	6	29	21	8	77	29	3	23	20	11	62	19	4	43	27	13	130	50	18	78	37
Cronobacter sakazakii	Bacteria	Species	133	358	176	83	535	130	13	86	69	155	303	88	55	347	121	12	84	54	171	840	162	34	256	121	203	792	248	163	426	147
Cryptococcus gattii species complex	Fungi	Complex	27	571	329	4	329	160	2	335	268	36	427	226	3	514	237	15	362	261	66	675	262	13	687	377	21	607	344	46	799	285
Cryptococcus neoformans	Fungi	Species	271	1022	599	71	1020	275	48	705	515	169	924	381	77	914	446	97	633	420	189	1519	430	71	1047	542	332	1198	576	275	1299	497
Cytomegalovirus	Virus	Species	0	16605	90	5	10170	39	0	6410	54	0	20332	40	2	14183	51	0	5484	53	0	27471	53	0	19398	61	0	17422	83	0	21165	69
Deltaretrovirus	Retrovirus	Genus	0	8	6	0	4	3	0	22	9	0	6	5	0	4	4	0	5	5	0	8	4	0	18	15	0	12	9	0	4	3
Ehrlichia chaffeensis	Bacteria	Species	9	38	23	3	10	5	2	14	11	1	16	11	2	17	14	2	30	27	0	8	7	6	37	22	9	22	12	68	112	12
Eikenella corrodens	Bacteria	Species	72	200	94	52	373	52	7	41	36	57	130	52	27	137	62	5	30	24	49	217	76	40	179	92	69	266	127	130	293	91
Elizabethkingia	Bacteria	Genus	78	842	561	7	651	177	20	736	564	33	554	340	32	707	379	26	699	497	38	932	288	24	874	569	41	999	533	80	1000	474
Elizabethkingia anophelis	Bacteria	Species	69	228	145	9	79	51	25	229	166	44	166	102	21	159	100	31	218	144	24	265	69	25	213	160	51	296	146	81	220	114
Elizabethkingia meningoseptica	Bacteria	Species	41	108	84	24	312	27	14	108	93	8	68	41	8	91	56	16	96	72	17	144	41	21	135	83	29	166	83	63	151	80
Enterobius vermicularis	Protozoa	Species	0	0	0	0	0	0	0	1	1	0	0	0	0	0	0	0	0	0	0	0	0	0	0	0	0	0	0	0	1	1
Erysipelothrix inopinata	Bacteria	Species	66	215	126	2	23	14	14	53	48	3	27	13	1	19	17	5	34	27	5	26	25	6	51	37	6	29	20	3	11	10
Erysipelothrix rhusiopathiae	Bacteria	Species	61	430	326	3	51	16	8	51	48	7	30	16	3	27	23	6	28	25	3	35	29	1	41	18	6	39	20	5	29	21
Erysipelothrix tonsillarum	Bacteria	Species	1	1	1	0	1	1	1	5	4	0	0	0	0	2	2	0	0	0	1	5	5	0	0	0	0	1	1	0	0	0
Escherichia coli	Bacteria	Species	9110	31597	1443	917	8208	682	2913	32372	831	7649	27958	743	1821	24221	1042	2519	28719	797	1253	26183	1043	2426	51125	1137	2766	24675	1661	7153	27544	1130
Francisella tularensis	Bacteria	Species	10	82	56	6	46	18	4	54	43	4	48	30	0	35	31	1	64	49	0	30	24	1	118	46	7	70	41	6	55	32
Fusobacterium	Bacteria	Genus	212	2934	1606	203	3388	879	41	2013	1436	193	2917	1246	38	1356	893	66	2097	1426	193	2446	1015	141	3334	1523	146	2734	1443	144	1984	1099
Fusobacterium nucleatum	Bacteria	Species	51	193	116	38	166	62	30	187	137	43	192	98	3	91	76	27	186	124	26	165	68	34	220	99	40	174	115	37	122	87
Gammapapillomavirus	Virus	Genus	0	5	5	0	117	6	0	15	14	0	17	5	0	12	6	0	19	14	0	10	7	0	10	10	0	35	13	0	25	13
Haemophilus	Bacteria	Genus	72	1314	557	11	414	166	5	489	400	10	661	307	2	487	321	10	454	344	17	723	295	18	801	448	15	871	467	31	981	333
Haemophilus aegyptius	Bacteria	Species	0	1	1	0	0	0	0	0	0	0	0	0	0	2	1	2	3	2	0	0	0	0	0	0	0	0	0	1	1	1
Haemophilus haemolyticus	Bacteria	Species	37	77	32	14	45	16	12	53	45	18	50	30	6	38	30	3	40	30	3	23	20	5	69	60	26	75	42	25	70	40
Haemophilus influenzae	Bacteria	Species	128	302	132	27	95	31	10	95	75	24	99	45	18	125	76	11	123	92	24	180	70	13	129	82	36	214	122	53	150	84
Haemophilus influenzae biotype aegyptius	Bacteria	Sub-Species	1	7	6	0	0	0	0	1	1	0	0	0	0	0	0	0	3	3	0	1	1	0	6	2	3	11	3	0	3	2
Haemophilus influenzae Rd KW20	Bacteria	Sub-Species	0	0	0	0	0	0	0	0	0	0	0	0	0	0	0	0	0	0	0	0	0	0	0	0	0	0	0	0	0	0
Haemophilus parahaemolyticus	Bacteria	Species	23	64	34	1	10	8	6	34	26	6	21	14	1	17	14	5	26	18	2	13	10	4	51	22	12	53	30	8	23	16
Haemophilus parainfluenzae	Bacteria	Species	157	472	191	35	180	67	14	170	138	116	318	112	20	183	119	21	147	117	35	236	107	50	377	164	51	313	149	152	446	101
Haemophilus paraphrohaemolyticus	Bacteria	Species	0	0	0	1	1	1	0	0	0	0	0	0	0	0	0	0	0	0	0	1	1	0	0	0	0	0	0	0	0	0
Haemophilus pittmaniae	Bacteria	Species	15	48	24	2	15	7	2	30	23	14	24	17	4	32	17	3	22	17	16	104	22	2	23	18	15	63	37	32	70	15
Helicobacter pylori	Bacteria	Species	15892	23535	1033	3581	14178	413	1408	12541	1032	13078	19934	638	2733	22646	781	1098	9471	909	8116	39993	601	2740	25443	1047	4378	24514	1011	22501	30693	866
Hepatitis B virus	Virus	Species	25	50	25	33	142	13	3	18	15	17	49	24	8	47	23	1	18	16	3	109	23	45	298	195	11	75	28	26	56	23
Histoplasma capsulatum	Fungi	Species	228	1390	751	75	1093	238	63	1173	798	402	2170	933	74	1088	648	88	1135	744	54	1012	381	61	1281	714	313	1173	653	283	1564	644
Human adenovirus 2	Virus	Sub-Species	0	0	0	1	1	1	0	0	0	1	2	1	0	0	0	0	0	0	0	0	0	0	0	0	0	0	0	0	0	0
Human alphaherpesvirus 1	Virus	Species	7313	24270	20	160	5306	11	1015	4778	10	147	6382	12	848	7840	16	1029	3381	13	403	14753	21	7743	19845	21	498	8346	20	529	10046	17
Human alphaherpesvirus 2	Virus	Species	47	106	12	8	26	17	48	155	11	32	53	7	23	109	16	64	178	11	7	79	16	16	68	14	65	273	15	51	111	9
Human alphaherpesvirus 3	Virus	Species	4	4	2	17	73	3	0	2	1	0	5	1	1	1	1	0	0	0	1	11	2	0	2	2	1	11	3	0	9	3
Human betaherpesvirus 5	Virus	Species	14	29	25	5	11	10	1	15	13	1	5	4	3	24	14	3	11	10	5	23	14	3	28	13	2	26	22	18	32	21
Human betaherpesvirus 6A	Virus	Species	0	0	0	1	2	2	0	1	1	1	1	1	0	2	2	0	2	2	0	1	1	0	1	1	0	2	2	0	2	2
Human betaherpesvirus 6B	Virus	Species	1	2	1	0	0	0	0	1	1	0	1	1	0	1	1	0	0	0	0	0	0	0	1	1	0	1	1	0	0	0
Human betaherpesvirus 7	Virus	Species	0	0	0	0	1	1	2	5	5	0	1	1	0	3	3	0	3	3	0	0	0	0	2	2	1	4	2	0	1	1
Human endogenous retrovirus K113	Retrovirus	Species	0	0	0	0	0	0	0	0	0	0	0	0	0	0	0	0	0	0	0	0	0	0	0	0	0	0	0	0	0	0
Human gammaherpesvirus 4	Virus	Species	-	-	-	-	-	-	-	-	-	-	-	-	-	-	-	-	-	-	-	-	-	-	-	-	-	-	-	-	-	-
Human gammaherpesvirus 8	Virus	Species	0	0	0	0	1	1	0	4	3	3	22	5	4	7	4	3	7	6	0	5	3	0	7	6	0	2	2	3	9	5
Human hepatitis A virus	Virus	Sub-Species	0	0	0	0	0	0	0	0	0	0	1	1	0	0	0	0	0	0	0	0	0	0	0	0	0	0	0	0	1	1
Human immunodeficiency virus 1	Retrovirus	Species	353	1449	774	306	635	213	172	1573	912	268	1101	548	102	1018	580	160	1280	778	105	1068	370	184	1537	759	159	1204	646	432	1332	655
Human immunodeficiency virus 2	Retrovirus	Species	5	20	19	5	6	4	2	27	19	4	13	6	2	19	14	1	16	13	3	21	7	3	11	9	2	18	15	9	15	12
Human mastadenovirus A	Virus	Species	0	4	2	1	6	3	0	4	1	0	2	2	0	3	1	0	5	3	0	1	1	0	13	3	0	2	1	0	4	2
Human mastadenovirus B	Virus	Species	2	9	5	1	11	2	1	23	8	2	13	6	0	8	5	1	11	4	0	2	2	1	6	5	3	8	6	0	5	3
Human mastadenovirus C	Virus	Species	5	8	7	41	85	8	0	12	10	0	9	5	1	13	8	0	13	10	1	12	6	9	17	8	1	17	11	5	16	6
Human mastadenovirus D	Virus	Species	2	19	7	1	5	3	2	6	6	0	42	2	1	7	6	1	4	4	0	12	9	0	10	8	0	3	3	2	8	4
Human mastadenovirus E	Virus	Species	1	3	3	1	7	1	1	1	1	0	2	1	0	1	1	0	1	1	0	3	2	0	0	0	0	2	1	2	5	3
Human mastadenovirus F	Virus	Species	1	20	3	0	4	1	2	41	5	1	41	3	0	18	2	0	23	2	0	13	2	1	131	3	1	11	3	0	13	1
Human mastadenovirus G	Virus	Species	0	1	1	0	0	0	0	5	1	0	2	1	0	1	1	0	1	1	0	2	1	0	0	0	0	1	1	0	1	1
Human papillomavirus	Virus	Species	10	15	13	9	14	9	1	32	18	9	19	13	3	18	15	3	31	16	0	12	6	5	23	14	3	26	20	6	21	10
Human papillomavirus type 85	Virus	Species	0	0	0	0	0	0	0	0	0	0	0	0	0	0	0	0	0	0	0	0	0	0	0	0	0	0	0	0	0	0
Human parvovirus B19	Virus	Species	0	0	0	1	1	1	0	0	0	5	5	3	61	217	77	3	6	4	0	0	0	1	6	5	0	1	1	0	2	2
Human polyomavirus 1	Virus	Species	-	-	-	-	-	-	-	-	-	-	-	-	-	-	-	-	-	-	-	-	-	-	-	-	-	-	-	-	-	-
Human polyomavirus 10	Virus	Species	-	-	-	-	-	-	-	-	-	-	-	-	-	-	-	-	-	-	-	-	-	-	-	-	-	-	-	-	-	-
Human polyomavirus 11	Virus	Species	-	-	-	-	-	-	-	-	-	-	-	-	-	-	-	-	-	-	-	-	-	-	-	-	-	-	-	-	-	-
Human polyomavirus 12	Virus	Species	0	0	0	0	0	0	0	0	0	0	0	0	0	0	0	0	0	0	0	0	0	0	0	0	0	0	0	0	0	0
Human polyomavirus 13	Virus	Species	-	-	-	-	-	-	-	-	-	-	-	-	-	-	-	-	-	-	-	-	-	-	-	-	-	-	-	-	-	-
Human polyomavirus 2	Virus	Species	-	-	-	-	-	-	-	-	-	-	-	-	-	-	-	-	-	-	-	-	-	-	-	-	-	-	-	-	-	-
Human polyomavirus 3	Virus	Species	-	-	-	-	-	-	-	-	-	-	-	-	-	-	-	-	-	-	-	-	-	-	-	-	-	-	-	-	-	-
Human polyomavirus 4	Virus	Species	-	-	-	-	-	-	-	-	-	-	-	-	-	-	-	-	-	-	-	-	-	-	-	-	-	-	-	-	-	-
Human polyomavirus 5	Virus	Species	-	-	-	-	-	-	-	-	-	-	-	-	-	-	-	-	-	-	-	-	-	-	-	-	-	-	-	-	-	-
Human polyomavirus 6	Virus	Species	0	0	0	2	2	1	0	0	0	0	0	0	0	0	0	0	0	0	0	0	0	0	0	0	0	0	0	0	0	0
Human polyomavirus 7	Virus	Species	0	0	0	0	0	0	0	0	0	0	0	0	0	0	0	0	0	0	0	0	0	0	0	0	0	0	0	0	0	0
Human polyomavirus 8	Virus	Species	-	-	-	-	-	-	-	-	-	-	-	-	-	-	-	-	-	-	-	-	-	-	-	-	-	-	-	-	-	-
Human polyomavirus 9	Virus	Species	0	0	0	0	0	0	0	1	1	0	0	0	0	0	0	0	0	0	0	0	0	0	0	0	0	0	0	0	0	0
Human T-cell leukemia virus type I	Retrovirus	Sub-Species	0	3	2	1	2	2	2	19	6	0	1	1	0	4	4	1	3	3	0	5	3	1	8	8	0	4	4	1	3	2
Human T-lymphotropic virus 2	Retrovirus	Sub-Species	1	1	1	0	0	0	0	0	0	0	0	0	0	0	0	0	0	0	0	0	0	0	0	0	0	1	1	0	0	0
JC polyomavirus	Virus	Species	0	0	0	1	1	1	0	1	1	0	0	0	0	0	0	0	0	0	0	0	0	0	2	1	0	1	1	0	2	2
JC virus x BK virus	Virus	Species	0	0	0	0	0	0	0	0	0	0	0	0	0	0	0	0	0	0	0	0	0	0	0	0	0	0	0	0	0	0
Kingella denitrificans	Bacteria	Species	28	137	50	35	319	38	4	19	14	18	78	18	6	74	37	3	15	12	22	174	37	16	131	36	36	233	71	40	184	48
Kingella indologenes	Bacteria	Species	-	-	-	-	-	-	-	-	-	-	-	-	-	-	-	-	-	-	-	-	-	-	-	-	-	-	-	-	-	-
Kingella kingae	Bacteria	Species	27	91	46	27	170	11	3	16	13	5	12	8	3	33	21	3	20	18	6	52	26	11	43	18	10	59	32	23	76	36
Kingella oralis	Bacteria	Species	27	72	54	10	65	35	4	29	21	12	49	43	49	149	45	2	22	21	10	72	38	7	43	34	34	179	65	32	63	41
Klebsiella oxytoca	Bacteria	Species	188	536	246	150	744	188	21	171	126	128	329	112	98	565	208	13	132	93	117	903	219	82	490	194	298	1169	382	362	713	212
Klebsiella pneumoniae	Bacteria	Species	6758	23927	1103	2801	17518	716	14417	44696	423	2204	21285	579	2932	23638	832	1999	11715	432	4668	41568	933	4812	32437	892	3828	28397	1419	8871	31252	918
Klebsiella variicola	Bacteria	Species	146	408	161	53	417	95	8	100	77	49	263	71	51	416	122	7	81	54	97	799	136	69	379	150	107	585	225	95	354	127
Legionella	Bacteria	Genus	300	3466	1571	29	1943	488	185	2300	1096	198	2149	711	75	2060	953	114	2044	988	30	2912	802	101	2974	1262	104	4137	1570	231	3145	1091
Legionella pneumophila	Bacteria	Species	134	462	279	61	325	86	32	326	214	68	297	136	29	281	169	24	313	192	113	612	144	37	352	248	97	553	255	198	519	185
Leishmania braziliensis	Bacteria	Species	47	166	91	13	96	40	13	158	76	27	154	73	17	125	86	11	155	74	15	137	66	11	141	91	69	183	99	34	125	72
Leishmania donovani	Bacteria	Species	168	722	225	138	408	80	98	792	197	125	641	153	37	398	179	125	972	228	39	270	136	95	553	197	192	613	211	147	539	198
Leishmania infantum	Bacteria	Species	17	73	42	72	278	33	6	117	33	20	113	32	5	112	40	16	99	37	6	76	35	14	105	43	44	144	45	29	92	37
Leishmania major	Bacteria	Species	402	1094	533	296	1364	281	86	642	384	324	907	340	138	932	422	115	626	350	256	1800	412	103	871	476	477	1138	562	564	1420	460
Leishmania mexicana	Bacteria	Species	0	356	176	0	229	97	0	248	161	0	278	114	0	430	133	0	224	137	0	799	137	0	270	146	0	300	172	0	338	141
Leishmania panamensis	Bacteria	Species	22	80	49	18	90	23	12	83	51	47	121	37	20	75	46	16	65	37	29	67	26	45	145	47	22	67	42	40	107	42
Lentivirus	Retrovirus	Genus	5	502518	902	3	425879	244	3	240143	1023	2	425550	615	1	483059	666	3	178937	913	0	983768	428	0	592708	874	1	578829	758	6	592265	759
Leptospira alexanderi	Bacteria	Species	0	0	0	0	0	0	0	0	0	0	0	0	0	0	0	0	0	0	0	0	0	0	0	0	0	0	0	0	0	0
Leptospira alstonii	Bacteria	Species	0	0	0	0	0	0	0	0	0	0	0	0	0	0	0	0	0	0	0	0	0	0	0	0	0	0	0	0	0	0
Leptospira borgpetersenii	Bacteria	Species	33	111	69	3	30	16	8	46	37	15	107	40	4	74	41	5	62	41	5	60	33	8	85	60	17	98	57	34	140	64
Leptospira broomii	Bacteria	Species	0	0	0	0	0	0	0	0	0	0	0	0	0	0	0	0	0	0	0	0	0	0	0	0	0	0	0	0	0	0
Leptospira fainei	Bacteria	Species	0	0	0	0	0	0	0	0	0	0	0	0	0	0	0	0	0	0	0	0	0	0	0	0	0	0	0	0	0	0
Leptospira inadai	Bacteria	Species	0	0	0	0	0	0	0	0	0	0	0	0	0	0	0	0	0	0	0	0	0	0	0	0	0	0	0	0	0	0
Leptospira interrogans	Bacteria	Species	19	116	90	1	43	33	12	131	106	16	87	50	5	87	59	10	135	94	6	77	46	4	119	93	6	135	77	33	139	75
Leptospira kirschneri	Bacteria	Species	27	75	56	6	38	20	6	55	45	21	78	49	8	50	36	4	64	51	8	94	28	11	96	60	16	78	54	36	104	56
Leptospira kmetyi	Bacteria	Species	52	156	73	5	141	32	8	66	46	30	182	45	8	94	52	8	66	48	8	135	54	15	149	74	22	127	70	45	165	59
Leptospira licerasiae	Bacteria	Species	0	0	0	0	0	0	0	0	0	0	0	0	0	0	0	0	0	0	0	0	0	0	0	0	0	0	0	0	0	0
Leptospira noguchii	Bacteria	Species	68	201	133	17	99	38	20	187	120	78	204	89	15	163	90	20	160	121	60	193	49	14	206	136	35	213	102	73	186	95
Leptospira santarosai	Bacteria	Species	61	164	93	33	158	37	22	136	89	40	122	55	24	221	66	10	79	62	30	297	67	13	173	101	46	233	109	74	225	90
Leptospira weilii	Bacteria	Species	52	115	62	6	29	21	11	82	53	10	45	29	27	145	33	8	50	29	57	323	35	7	74	54	53	114	42	17	43	31
Leptospira wolffii	Bacteria	Species	0	0	0	0	0	0	0	0	0	0	0	0	0	0	0	0	0	0	0	0	0	0	0	0	0	0	0	0	0	0
Listeria monocytogenes	Bacteria	Species	294	966	356	210	1325	889	39	224	132	109	323	110	51	351	115	53	291	163	102	468	89	179	1114	572	93	410	205	146	442	109
Lymphocryptovirus	Virus	Genus	2	71687	51	14	78114	22	0	18736	40	0	60547	25	0	70405	39	0	14073	30	0	192130	38	0	69284	50	0	80592	46	1	93953	38
Mansonella perstans	Bacteria	Species	0	0	0	0	0	0	0	0	0	0	0	0	0	0	0	0	1	1	0	0	0	0	0	0	0	0	0	0	1	1
Mastadenovirus	Virus	Genus	11	176	85	5	336	48	0	137	60	12	166	50	22	208	56	0	98	59	2	294	69	3	239	70	1	183	88	1	116	60
Methanobrevibacter oralis	Bacteria	Species	0	0	0	0	0	0	0	0	0	0	0	0	0	0	0	0	0	0	0	0	0	0	0	0	0	1	1	1	1	1
Molluscum contagiosum virus	Virus	Species	10	19	11	81	147	17	1	15	6	11	24	10	4	25	15	2	11	6	3	25	11	0	12	6	8	38	15	8	21	13
Monkeypox virus	Virus	Species	8	51	13	3	6	5	10	82	18	10	59	10	4	34	11	0	85	12	2	11	8	11	116	10	4	38	10	6	47	12
Moraxella catarrhalis	Bacteria	Species	35	117	60	0	18	7	6	38	28	10	39	23	7	19	15	5	39	24	14	85	59	13	89	42	17	74	51	16	80	39
Mupapillomavirus	Virus	Genus	0	0	0	0	0	0	0	0	0	0	0	0	0	0	0	0	0	0	0	0	0	0	0	0	0	1	1	0	0	0
MW polyomavirus	Virus	Sub-Species	0	0	0	0	0	0	0	0	0	0	0	0	0	0	0	0	0	0	0	0	0	0	0	0	0	0	0	0	0	0
Mycobacterium avium	Bacteria	Species	795	3366	1310	1616	9150	1406	84	521	326	398	1938	348	304	3018	790	37	320	203	642	6082	889	355	2686	792	692	5055	1837	1298	5315	814
Mycobacterium canettii	Bacteria	Species	-	-	-	-	-	-	-	-	-	-	-	-	-	-	-	-	-	-	-	-	-	-	-	-	-	-	-	-	-	-
Mycobacterium colombiense	Bacteria	Species	0	1497	652	0	4258	693	0	391	238	0	1917	218	0	1447	394	0	167	98	0	3303	464	1	2030	419	0	2762	997	0	4383	433
Mycobacterium intracellulare	Bacteria	Species	375	2248	786	828	8627	971	36	298	191	197	1117	246	259	1896	563	22	302	153	394	4505	642	200	1809	541	388	3231	1242	525	5923	512
Mycobacterium kansasii	Bacteria	Species	1054	2449	827	1975	7927	922	157	505	288	768	1796	301	677	2311	545	85	347	164	1643	6221	609	585	2258	510	1142	4089	1174	4526	9262	573
Mycobacterium leprae	Bacteria	Species	2082	7501	213	877	6058	155	338	2958	53	456	3198	76	564	6100	112	397	3148	42	1363	13733	151	969	8037	123	1118	7653	236	3053	10134	159
Mycobacterium lepromatosis	Bacteria	Species	241	504	205	270	1023	187	30	128	75	255	445	88	104	312	126	21	75	36	219	678	149	82	340	111	177	515	228	595	1238	163
Mycobacterium neoaurum	Bacteria	Species	-	-	-	-	-	-	-	-	-	-	-	-	-	-	-	-	-	-	-	-	-	-	-	-	-	-	-	-	-	-
Mycobacterium tuberculosis	Bacteria	Species	999	2961	702	999	3949	676	599	3384	290	911	2710	407	667	2979	528	463	2781	283	943	3954	531	528	3577	529	727	3459	845	1493	4216	650
Mycobacterium tuberculosis complex	Bacteria	Complex	704	6333	1868	2492	15047	1990	120	3968	618	415	4812	754	419	6661	1249	50	3147	482	1120	12490	1351	409	5815	1171	773	8483	2426	1819	26101	1466
Mycobacterium tuberculosis variant africanum	Bacteria	Sub-Species	3	4	3	3	6	5	0	0	0	0	0	0	0	2	2	1	2	1	0	5	3	0	6	6	2	3	2	6	15	7
Mycobacterium tuberculosis variant bovis	Bacteria	Sub-Species	15	40	16	12	63	26	3	18	8	18	55	11	11	50	20	1	14	8	114	225	27	36	130	19	62	177	30	32	168	19
Mycobacterium ulcerans	Bacteria	Species	63	212	82	57	331	81	7	41	25	76	198	31	33	179	45	4	19	15	63	414	82	44	161	67	46	240	122	71	278	81
Mycobacteroides abscessus	Bacteria	Species	1419	3487	1400	2418	8711	1147	166	537	326	1385	3855	590	653	3272	963	73	361	245	1697	7015	1103	778	2819	897	1158	4349	1441	3438	7876	1102
Mycoplasma hominis	Bacteria	Species	-	-	-	-	-	-	-	-	-	-	-	-	-	-	-	-	-	-	-	-	-	-	-	-	-	-	-	-	-	-
Mycoplasma pneumoniae	Bacteria	Species	-	-	-	-	-	-	-	-	-	-	-	-	-	-	-	-	-	-	-	-	-	-	-	-	-	-	-	-	-	-
Neisseria	Bacteria	Genus	309	3918	1962	196	5392	951	20	1176	798	250	3290	881	91	3565	1319	20	928	628	110	4332	1374	125	2781	1423	321	7360	2720	463	4639	1488
Neisseria elongata	Bacteria	Species	40	148	87	16	329	49	3	38	27	44	197	44	19	102	60	4	28	21	11	117	66	14	102	65	64	299	121	41	116	67
Neisseria gonorrhoeae	Bacteria	Species	41	87	61	6	48	23	4	33	22	30	52	23	6	52	29	3	26	16	8	70	35	6	37	26	33	126	71	36	70	51
Neisseria meningitidis	Bacteria	Species	83	204	90	8	87	38	6	53	30	38	98	38	13	103	37	6	44	26	14	116	47	18	139	59	50	264	100	73	196	58
Neisseria mucosa	Bacteria	Species	16	44	26	21	96	8	1	8	7	23	173	15	11	36	18	1	17	13	11	46	24	0	25	22	29	78	28	23	43	28
Neisseria sp. oral taxon 014	Bacteria	Species	0	109	47	0	347	28	0	20	20	0	84	20	0	59	34	0	16	12	0	131	41	0	79	31	0	129	70	0	251	39
Nupapillomavirus 1	Virus	Species	0	0	0	0	0	0	0	0	0	0	0	0	0	0	0	0	0	0	0	0	0	0	0	0	0	0	0	0	0	0
Orf virus	Virus	Species	16	30	11	117	161	22	1	3	3	12	19	7	6	39	17	0	4	3	6	29	17	3	25	14	2	30	18	24	79	10
Orientia tsutsugamushi	Bacteria	Species	45	142	77	7	64	32	10	106	86	27	108	48	0	86	53	10	96	76	15	88	45	12	142	73	20	179	76	27	101	55
Orthohepadnavirus	Virus	Genus	0	54	28	0	145	15	0	22	18	0	51	25	0	48	24	1	20	18	0	112	26	0	301	197	0	75	28	0	59	26
Orthopoxvirus	Virus	Genus	2	104	54	10	30	16	0	126	53	3	94	34	1	62	33	1	125	44	0	29	22	2	151	39	1	69	34	1	109	60
Parapoxvirus	Virus	Genus	4	86	48	170	801	53	0	16	8	1	54	26	0	93	48	0	9	8	2	230	48	2	84	41	1	161	58	2	158	37
Parapoxvirus of red deer in New Zealand	Virus	Species	0	0	0	0	0	0	0	0	0	0	0	0	0	0	0	0	0	0	0	0	0	0	0	0	0	0	0	0	0	0
Parvimonas micra	Bacteria	Species	112	452	277	142	461	133	12	105	87	80	336	116	19	113	109	26	141	107	53	217	138	94	382	128	47	253	116	46	158	107
Peptostreptococcus anaerobius	Bacteria	Species	0	12	3	2	9	4	0	0	0	0	0	0	0	0	0	0	0	0	2	3	2	0	54	3	0	0	0	0	1	1
Plasmodium berghei	Protozoa	Species	61	345	235	35	344	40	32	487	349	41	321	182	21	231	196	41	485	332	11	266	98	34	372	224	71	283	208	47	394	195
Plasmodium chabaudi	Protozoa	Species	2	214	147	1	159	33	7	330	214	54	274	106	1	158	118	6	360	229	1	92	58	4	261	142	5	165	127	6	188	125
Plasmodium coatneyi	Protozoa	Species	141	492	318	32	225	91	61	558	402	126	425	225	43	420	273	97	544	364	38	381	185	32	438	277	191	563	306	248	660	279
Plasmodium cynomolgi	Protozoa	Species	170	486	290	74	386	92	50	507	319	93	404	210	54	441	255	93	527	314	94	583	168	56	459	275	217	557	294	170	472	262
Plasmodium falciparum	Protozoa	Species	437	3709	870	59	508	215	655	6410	1134	691	4979	801	234	2651	766	733	6817	1068	175	1362	403	1219	10247	944	384	2838	754	376	3155	824
Plasmodium gaboni	Protozoa	Species	22	80	57	5	35	21	17	153	92	24	74	40	6	67	46	15	127	74	2	38	20	21	128	57	33	104	48	24	90	54
Plasmodium knowlesi	Protozoa	Species	126	473	251	52	360	66	84	513	288	93	358	151	39	359	182	107	443	245	35	284	141	65	486	242	158	412	234	214	544	209
Plasmodium reichenowi	Protozoa	Species	39	218	139	8	70	37	38	323	172	59	265	86	10	160	103	49	343	151	23	118	49	75	408	117	39	189	109	37	167	98
Plasmodium vivax	Protozoa	Species	306	968	417	146	559	131	200	1067	445	258	807	278	124	839	354	236	1019	398	205	912	252	464	1601	393	356	980	383	382	1002	354
Plasmodium yoelii	Protozoa	Species	156	1043	430	31	217	106	217	1643	554	210	1142	323	92	687	325	250	1768	571	60	585	152	293	1542	436	126	785	344	157	925	375
Pneumocystis carinii	Fungi	Species	1	118	78	0	161	28	2	131	90	0	73	48	2	82	63	2	122	88	1	66	40	0	155	90	2	113	85	1	85	58
Pneumocystis jirovecii	Fungi	Species	1	158	90	0	159	31	3	135	110	7	155	67	0	88	67	1	162	114	1	65	32	1	223	101	4	141	83	4	192	77
Porphyromonas gingivalis	Bacteria	Species	54	152	86	22	197	61	10	93	66	42	210	68	20	210	175	17	104	87	33	198	67	45	364	192	29	207	97	92	367	101
Prevotella denticola	Bacteria	Species	120	312	61	16	223	41	9	65	47	41	201	44	11	69	47	9	52	37	32	162	60	16	87	48	25	147	72	37	76	50
Prevotella intermedia	Bacteria	Species	47	119	106	21	125	69	13	130	102	34	129	77	12	173	91	7	93	72	36	251	70	11	146	116	24	190	123	52	134	85
Prevotella loescheii	Bacteria	Species	-	-	-	-	-	-	-	-	-	-	-	-	-	-	-	-	-	-	-	-	-	-	-	-	-	-	-	-	-	-
Prevotella nigrescens	Bacteria	Species	52	126	63	3	28	15	6	103	59	9	40	31	31	154	39	8	58	45	64	276	21	11	102	63	15	69	41	18	77	40
Pseudocowpox virus	Virus	Species	3	12	7	8	13	5	4	9	1	1	1	1	0	7	6	0	0	0	1	3	3	1	1	1	10	38	7	0	2	2
Pseudomonas aeruginosa	Bacteria	Species	2222	4998	2078	1897	10390	1628	144	826	536	1516	3491	940	1127	5789	1781	145	761	493	2681	14298	1933	1047	4857	1668	2666	9934	3285	2940	6638	1738
Pseudopropionibacterium propionicum	Bacteria	Species	-	-	-	-	-	-	-	-	-	-	-	-	-	-	-	-	-	-	-	-	-	-	-	-	-	-	-	-	-	-
Recombinant HCV viruses	Virus	Sub-Species	1	1	1	0	0	0	0	1	1	0	0	0	0	0	0	0	0	0	0	0	0	0	0	0	0	0	0	0	1	1
Rhadinovirus	Virus	Genus	0	33	21	0	8	6	0	18	16	0	32	12	0	23	19	1	20	19	0	28	18	0	18	16	0	34	18	0	21	15
Rickettsia africae	Bacteria	Species	0	1	1	0	0	0	0	2	1	0	0	0	0	2	1	0	1	1	0	0	0	0	4	3	0	3	3	0	0	0
Rickettsia akari	Bacteria	Species	0	10	10	0	10	6	0	18	14	0	18	10	0	9	5	0	12	8	0	5	3	0	11	11	0	17	9	0	10	9
Rickettsia conorii	Bacteria	Species	0	5	4	0	5	4	0	12	7	0	12	8	0	1	1	0	5	5	0	3	3	0	16	13	0	13	9	0	10	5
Rickettsia felis	Bacteria	Species	0	16	8	1	4	2	0	12	8	0	18	6	0	2	2	0	22	15	0	6	5	0	43	12	0	12	5	0	9	8
Rickettsia japonica	Bacteria	Species	0	0	0	0	0	0	0	3	1	2	6	2	0	0	0	0	1	1	0	0	0	0	0	0	0	1	1	2	4	4
Rickettsia prowazekii	Bacteria	Species	5	28	23	0	3	3	2	18	14	3	15	10	0	14	10	1	20	13	0	2	2	1	11	10	3	10	8	9	23	16
Rickettsia raoultii	Bacteria	Species	-	-	-	-	-	-	-	-	-	-	-	-	-	-	-	-	-	-	-	-	-	-	-	-	-	-	-	-	-	-
Rickettsia rickettsii	Bacteria	Species	0	2	1	0	2	1	0	3	2	0	0	0	0	0	0	0	5	3	0	1	1	0	0	0	0	0	0	0	3	2
Rickettsia sibirica	Bacteria	Species	0	0	0	0	0	0	0	0	0	0	0	0	0	0	0	0	0	0	0	0	0	0	0	0	0	0	0	0	0	0
Rickettsia typhi	Bacteria	Species	10	35	22	0	8	2	0	20	15	3	19	15	4	25	12	1	21	17	2	10	6	2	10	10	5	38	17	3	16	11
Roseolovirus	Virus	Genus	0	19	14	0	8	6	0	33	23	0	11	9	0	13	13	0	26	21	0	8	8	0	17	11	0	18	14	1	16	14
Roseomonas sp.	Bacteria	Species	0	0	0	0	0	0	0	0	0	0	0	0	0	1	1	0	0	0	0	0	0	0	0	0	3	3	1	0	0	0
Rothia dentocariosa	Bacteria	Species	237	504	159	207	782	108	39	104	59	172	373	123	126	559	167	21	77	48	307	1072	119	158	430	148	230	750	230	323	769	118
Rothia mucilaginosa	Bacteria	Species	440	1213	436	684	2315	245	33	199	113	347	825	218	208	1403	285	37	157	101	615	2983	326	257	910	288	379	1378	444	536	1681	325
Salmonella enterica	Bacteria	Species	412	3574	1781	181	4550	925	55	1243	889	304	2215	902	170	3454	1296	54	1004	723	225	5338	1438	141	2981	1488	265	4846	2082	515	7734	1371
Salmonella enterica subsp. enterica	Bacteria	Sub-Species	573	2316	1061	282	3016	570	57	717	498	371	1273	550	211	2192	750	44	518	370	469	3329	873	145	1820	892	376	3082	1217	960	3376	825
Salmonella enterica subsp. enterica serovar typhi	Bacteria	Sub-Species	-	-	-	-	-	-	-	-	-	-	-	-	-	-	-	-	-	-	-	-	-	-	-	-	-	-	-	-	-	-
Salmonella enterica subsp. enterica serovar Typhimurium	Bacteria	Sub-Species	10	22	17	3	18	8	0	12	12	9	15	7	3	14	8	0	10	7	3	18	14	3	14	11	12	32	23	20	39	22
Schistosoma mansoni	Protozoa	Species	613	2101	1406	248	1578	394	283	2307	1703	428	1704	886	161	1364	1032	430	2186	1535	300	2066	631	189	1867	1316	690	1896	1189	934	2576	1098
Seal parapoxvirus	Virus	Species	3	3	3	0	0	0	0	0	0	0	1	1	0	2	2	1	2	2	1	5	2	0	3	1	0	1	1	2	2	2
Shigella boydii	Bacteria	Species	2	9	9	1	7	5	0	14	7	2	8	6	1	16	7	0	11	9	2	10	7	2	20	14	9	23	15	5	21	9
Shigella dysenteriae	Bacteria	Species	10	31	20	3	20	9	0	12	9	3	10	7	0	13	13	0	5	5	3	18	13	4	18	12	4	29	23	6	23	16
Shigella flexneri	Bacteria	Species	6	43	21	12	117	7	2	16	12	1	48	8	1	33	15	2	14	12	4	221	14	1	150	15	10	78	27	45	445	15
Shigella sonnei	Bacteria	Species	1	5	5	0	1	1	1	8	3	1	15	4	0	5	4	0	7	7	0	1	1	0	7	6	0	9	6	1	2	2
Simian virus 2 sensu lato	Virus	Species	-	-	-	-	-	-	-	-	-	-	-	-	-	-	-	-	-	-	-	-	-	-	-	-	-	-	-	-	-	-
Simplexvirus	Virus	Genus	8	24552	87	61	5596	81	0	4954	38	23	6542	51	3	8073	77	1	3587	40	7	15010	93	1	20002	79	6	8777	100	2	10455	69
Staphylococcus aureus	Bacteria	Species	450	1649	587	133	778	361	113	1276	386	196	1005	263	74	821	289	160	1725	465	80	592	233	164	1412	485	117	860	377	226	831	293
Stenotrophomonas maltophilia	Bacteria	Species	1989	4462	1957	1957	10914	1778	122	794	505	1260	2883	918	895	4919	1773	131	726	445	1547	9915	1959	803	4424	1558	2604	9979	3659	3341	7872	1814
STL polyomavirus	Virus	Sub-Species	0	0	0	0	0	0	0	0	0	2	3	1	0	1	1	0	0	0	0	3	1	0	2	2	0	1	1	0	0	0
Streptobacillus moniliformis	Bacteria	Species	24	86	57	37	123	25	4	66	44	8	56	32	5	33	29	8	95	57	6	55	31	16	91	49	10	45	30	18	81	55
Streptococcus	Bacteria	Genus	723	9507	5541	287	6585	1745	104	4976	3605	391	6359	3223	96	4551	2683	152	4986	3315	163	10726	2320	344	8537	5046	418	7675	4008	556	5756	2726
Streptococcus agalactiae	Bacteria	Species	48	104	56	11	30	21	13	77	46	6	48	25	15	105	32	5	56	41	21	217	31	18	99	47	23	105	61	13	54	33
Streptococcus anginosus	Bacteria	Species	81	210	177	13	38	19	5	85	62	23	50	29	10	76	38	9	64	52	5	50	25	16	84	54	21	139	55	26	57	41
Streptococcus dysgalactiae	Bacteria	Species	37	166	85	1	36	32	5	84	62	25	124	42	31	142	48	4	120	42	47	314	43	28	229	83	23	173	79	18	131	46
Streptococcus gordonii	Bacteria	Species	32	165	131	17	114	52	23	244	205	66	371	211	11	113	81	19	101	70	3	81	42	29	203	121	35	183	105	95	238	45
Streptococcus mutans	Bacteria	Species	26	100	67	38	244	24	7	69	56	7	46	33	4	45	34	4	78	58	8	73	20	10	107	69	10	63	43	18	63	45
Streptococcus oralis	Bacteria	Species	77	221	129	12	85	69	20	165	135	66	192	100	19	162	112	10	108	80	16	214	124	63	379	205	35	234	124	71	199	79
Streptococcus pneumoniae	Bacteria	Species	110	392	151	147	251	50	84	521	136	60	330	109	40	259	107	87	571	135	31	4294	79	51	355	172	45	348	139	229	587	138
Streptococcus pyogenes	Bacteria	Species	58	211	100	3	41	26	12	92	78	17	75	41	10	91	55	4	57	46	21	246	42	22	146	98	46	173	88	25	77	48
Streptococcus salivarius	Bacteria	Species	47	143	89	5	123	20	5	69	60	30	97	60	10	62	46	3	61	47	6	49	21	10	121	94	14	93	67	25	61	42
Streptococcus sanguinis	Bacteria	Species	97	231	128	19	192	37	12	108	90	30	107	71	20	192	84	11	115	83	19	127	74	24	182	121	27	184	109	40	131	98
Taenia solium	Protozoa	Species	2	3	2	0	0	0	1	3	3	0	3	1	0	4	3	0	5	2	0	10	5	1	3	3	2	3	3	0	2	2
Tannerella forsythia	Bacteria	Species	45	114	81	48	221	33	6	63	44	22	75	36	21	235	192	2	47	32	20	159	65	13	139	106	31	164	68	53	197	48
Tatlockia micdadei	Bacteria	Species	-	-	-	-	-	-	-	-	-	-	-	-	-	-	-	-	-	-	-	-	-	-	-	-	-	-	-	-	-	-
Toxoplasma gondii	Protozoa	Species	363	1573	869	275	1735	442	68	1020	670	220	1292	539	107	1586	704	103	888	581	194	2646	652	141	1673	762	432	1626	884	476	1852	704
Treponema	Bacteria	Genus	98	2415	1216	54	3705	641	15	1219	888	94	1962	697	31	2257	1195	12	1171	838	45	3276	1013	28	2208	1214	44	2727	1244	128	2450	1035
Treponema denticola	Bacteria	Species	64	152	118	11	76	46	17	152	125	31	140	62	28	205	178	25	146	104	10	162	68	39	209	144	42	226	129	59	152	103
Treponema maltophilum	Bacteria	Species	0	0	0	0	0	0	0	0	0	0	0	0	0	0	0	0	0	0	0	0	0	1	1	1	0	0	0	0	0	0
Treponema pallidum	Bacteria	Species	1	2	2	0	2	2	0	5	1	0	2	2	0	5	3	0	2	2	0	12	6	0	5	5	0	8	7	1	2	2
Treponema pallidum subsp. pallidum	Bacteria	Species	0	1	1	0	0	0	0	0	0	0	0	0	0	0	0	0	0	0	0	0	0	0	1	1	0	2	2	0	0	0
Treponema pallidum subsp. pertenue	Bacteria	Species	0	0	0	0	0	0	0	0	0	0	0	0	0	0	0	0	1	1	0	0	0	0	1	1	0	0	0	0	1	1
Treponema putidum	Bacteria	Species	10	53	36	2	138	14	4	47	37	3	29	16	5	36	28	8	38	23	7	51	26	6	47	30	8	48	28	9	43	30
Treponema socranskii	Bacteria	Species	0	197	51	0	426	35	0	54	38	0	121	27	0	289	85	0	56	28	0	573	58	0	125	56	0	204	61	0	203	45
Trichinella spiralis	Protozoa	Species	581	2297	1241	95	860	274	380	3153	1486	520	2153	898	225	1592	900	603	3309	1453	162	1015	486	233	2367	1199	638	1998	1053	595	2198	986
Trypanosoma brucei	Protozoa	Species	71	324	166	39	424	64	22	439	162	53	334	123	14	229	139	41	393	154	22	276	114	45	427	159	108	365	172	99	368	142
Trypanosoma cruzi	Protozoa	Species	218	1087	536	112	1349	225	122	1173	463	230	1284	380	119	948	379	144	1221	430	152	1406	340	234	1562	489	313	1214	523	237	953	451
Ureaplasma urealyticum	Bacteria	Species	9	35	24	11	34	8	3	29	20	2	18	13	0	8	8	2	33	23	0	2	2	2	45	28	1	31	18	7	15	12
Vaccinia virus	Virus	Species	4	18	15	0	1	1	2	19	15	0	2	2	3	12	11	1	14	13	0	2	2	0	6	6	0	4	3	2	28	24
Varicellovirus	Virus	Species	8	222	86	500	1339	77	0	27	21	5	82	36	2	130	64	3	46	30	15	294	94	1	139	66	3	247	81	32	234	67
Variola major virus	Virus	Sub-Species	0	0	0	0	0	0	0	0	0	0	0	0	0	0	0	0	0	0	0	0	0	0	0	0	0	0	0	0	0	0
Variola minor virus	Virus	Sub-Species	0	0	0	0	0	0	0	0	0	0	0	0	0	0	0	0	0	0	0	0	0	0	0	0	0	0	0	0	0	0
Variola virus	Virus	Species	0	1	1	0	0	0	0	1	1	0	3	2	0	0	0	0	2	1	0	0	0	0	1	1	0	0	0	0	3	3
Veillonella parvula	Bacteria	Species	29	103	62	18	121	64	6	65	60	71	272	95	10	84	79	14	55	46	9	43	33	15	110	84	13	99	66	46	100	56
Vibrio cholerae	Bacteria	Species	209	531	309	21	204	115	26	237	190	103	335	136	40	333	202	26	236	164	55	386	162	40	338	252	142	667	371	253	581	222
Vibrio parahaemolyticus	Bacteria	Species	263	619	336	152	534	142	35	334	275	185	507	178	100	452	245	33	291	236	93	590	227	45	430	288	166	708	372	203	409	230
Vibrio vulnificus	Bacteria	Species	193	496	258	59	342	91	24	232	177	300	509	147	40	344	162	25	202	152	71	749	179	66	344	189	114	553	285	296	649	176
Yaba monkey tumor virus	Virus	Species	0	1	1	0	0	0	0	11	4	1	1	1	0	0	0	0	3	3	0	0	0	0	1	1	0	0	0	0	1	1
Yersinia enterocolitica	Bacteria	Species	18887	30922	149	101	1026	65	414	7756	107	1422	5196	75	10974	20127	124	426	6913	118	200	3058	174	280	10931	116	449	4627	141	1357	4553	104
Yersinia intermedia	Bacteria	Species	23	50	40	3	23	20	6	41	28	17	65	19	6	48	34	220	837	760	125	504	439	10	79	37	19	79	53	44	132	44
Yersinia pestis	Bacteria	Species	5	21	8	3	6	3	0	1	1	0	6	4	0	5	4	0	4	3	0	4	4	0	5	5	2	11	8	2	14	7
Yersinia pseudotuberculosis	Bacteria	Species	29	71	50	10	41	21	6	45	39	12	36	17	7	47	29	1	46	31	7	45	24	5	57	35	12	85	43	20	53	31
Yersinia similis	Bacteria	Species	29	74	50	7	45	11	3	24	20	7	20	11	10	46	24	12	34	23	7	36	17	10	74	23	51	169	39	23	59	37
